# Controlling taxa abundance improves metatranscriptomics differential analysis

**DOI:** 10.1101/2022.03.30.486415

**Authors:** Zhicheng Ji, Li Ma

## Abstract

A common task in analyzing metatranscriptomics data is to identify microbial metabolic pathways with differential RNA abundances across multiple sample groups. With information from paired metagenomics data, current differential methods control for either DNA or taxa abundances to address their strong correlation with RNA abundance. We discovered that when either DNA or taxa abundance is controlled for, RNA abundance still has a strong partial correlation with the other factor. Thus, both factors need to be controlled for in the differential model. In both simulation studies and a real data analysis, we demonstrated that controlling for both DNA and taxa abundances leads to superior performance compared to only controlling for one factor.
