## Supplementary Table 1 for "Controlling taxa abundance improves metatranscriptomics differential analysis"

feature	pathway	keyword	pubmed_number	DNA+Taxa	DNA	Taxa
g__Bacteroides|s__Bacteroides_fragilis;PWY-6121: 5-aminoimidazole ribonucleotide biosynthesis I	PWY-6121: 5-aminoimidazole ribonucleotide biosynthesis I	5-aminoimidazole	2	TRUE	TRUE	TRUE
g__Bacteroides|s__Bacteroides_ovatus;PWY-6122: 5-aminoimidazole ribonucleotide biosynthesis II	PWY-6122: 5-aminoimidazole ribonucleotide biosynthesis II	5-aminoimidazole	2	TRUE	TRUE	TRUE
g__Bacteroides|s__Bacteroides_ovatus;PWY-6277: superpathway of 5-aminoimidazole ribonucleotide biosynthesis	PWY-6277: superpathway of 5-aminoimidazole ribonucleotide biosynthesis	5-aminoimidazole	2	TRUE	TRUE	TRUE
g__Bacteroides|s__Bacteroides_vulgatus;PWY-6147: 6-hydroxymethyl-dihydropterin diphosphate biosynthesis I	PWY-6147: 6-hydroxymethyl-dihydropterin diphosphate biosynthesis I	6-hydroxymethyl-dihydropterin	0	TRUE	FALSE	FALSE
g__Bacteroides|s__Bacteroides_vulgatus;PWY-7539: 6-hydroxymethyl-dihydropterin diphosphate biosynthesis III (Chlamydia)	PWY-7539: 6-hydroxymethyl-dihydropterin diphosphate biosynthesis III (Chlamydia)	6-hydroxymethyl-dihydropterin	0	TRUE	FALSE	TRUE
g__Bacteroides|s__Bacteroides_fragilis;PWY-6609: adenine and adenosine salvage III	PWY-6609: adenine and adenosine salvage III	adenine and adenosine	4	TRUE	TRUE	TRUE
g__Bacteroides|s__Bacteroides_vulgatus;PWY-6609: adenine and adenosine salvage III	PWY-6609: adenine and adenosine salvage III	adenine and adenosine	4	TRUE	TRUE	TRUE
g__Bacteroides|s__Bacteroides_thetaiotaomicron;PWY-6609: adenine and adenosine salvage III	PWY-6609: adenine and adenosine salvage III	adenine and adenosine	4	TRUE	TRUE	TRUE
g__Bacteroides|s__Bacteroides_ovatus;PWY-7220: adenosine deoxyribonucleotides de novo biosynthesis II	PWY-7220: adenosine deoxyribonucleotides de novo biosynthesis II	adenosine	93	TRUE	TRUE	TRUE
g__Bacteroides|s__Bacteroides_thetaiotaomicron;PWY-7220: adenosine deoxyribonucleotides de novo biosynthesis II	PWY-7220: adenosine deoxyribonucleotides de novo biosynthesis II	adenosine	93	TRUE	TRUE	FALSE
g__Bacteroides|s__Bacteroides_caccae;PWY-7220: adenosine deoxyribonucleotides de novo biosynthesis II	PWY-7220: adenosine deoxyribonucleotides de novo biosynthesis II	adenosine	93	TRUE	TRUE	FALSE
g__Bacteroides|s__Bacteroides_vulgatus;PWY-7220: adenosine deoxyribonucleotides de novo biosynthesis II	PWY-7220: adenosine deoxyribonucleotides de novo biosynthesis II	adenosine	93	TRUE	TRUE	TRUE
g__Bacteroides|s__Bacteroides_dorei;PWY-7220: adenosine deoxyribonucleotides de novo biosynthesis II	PWY-7220: adenosine deoxyribonucleotides de novo biosynthesis II	adenosine	93	TRUE	FALSE	TRUE
g__Bacteroides|s__Bacteroides_ovatus;PWY-7219: adenosine ribonucleotides de novo biosynthesis	PWY-7219: adenosine ribonucleotides de novo biosynthesis	adenosine	93	TRUE	TRUE	TRUE
g__Bacteroides|s__Bacteroides_uniformis;PWY-7219: adenosine ribonucleotides de novo biosynthesis	PWY-7219: adenosine ribonucleotides de novo biosynthesis	adenosine	93	TRUE	TRUE	TRUE
g__Bacteroides|s__Bacteroides_vulgatus;PWY-7219: adenosine ribonucleotides de novo biosynthesis	PWY-7219: adenosine ribonucleotides de novo biosynthesis	adenosine	93	TRUE	TRUE	TRUE
g__Bacteroides|s__Bacteroides_thetaiotaomicron;PWY-7219: adenosine ribonucleotides de novo biosynthesis	PWY-7219: adenosine ribonucleotides de novo biosynthesis	adenosine	93	TRUE	TRUE	TRUE
g__Bacteroides|s__Bacteroides_ovatus;PWY-7229: superpathway of adenosine nucleotides de novo biosynthesis I	PWY-7229: superpathway of adenosine nucleotides de novo biosynthesis I	adenosine	93	TRUE	TRUE	TRUE
g__Parabacteroides|s__Parabacteroides_distasonis;PWY-7229: superpathway of adenosine nucleotides de novo biosynthesis I	PWY-7229: superpathway of adenosine nucleotides de novo biosynthesis I	adenosine	93	TRUE	FALSE	FALSE
g__Bacteroides|s__Bacteroides_thetaiotaomicron;PWY-7229: superpathway of adenosine nucleotides de novo biosynthesis I	PWY-7229: superpathway of adenosine nucleotides de novo biosynthesis I	adenosine	93	TRUE	TRUE	FALSE
g__Bacteroides|s__Bacteroides_vulgatus;PWY-7229: superpathway of adenosine nucleotides de novo biosynthesis I	PWY-7229: superpathway of adenosine nucleotides de novo biosynthesis I	adenosine	93	FALSE	TRUE	FALSE
g__Bacteroides|s__Bacteroides_ovatus;PWY-6126: superpathway of adenosine nucleotides de novo biosynthesis II	PWY-6126: superpathway of adenosine nucleotides de novo biosynthesis II	adenosine	93	TRUE	TRUE	TRUE
g__Bacteroides|s__Bacteroides_thetaiotaomicron;PWY-6126: superpathway of adenosine nucleotides de novo biosynthesis II	PWY-6126: superpathway of adenosine nucleotides de novo biosynthesis II	adenosine	93	TRUE	TRUE	TRUE
g__Bacteroides|s__Bacteroides_ovatus;BRANCHED-CHAIN-AA-SYN-PWY: superpathway of branched amino acid biosynthesis	BRANCHED-CHAIN-AA-SYN-PWY: superpathway of branched amino acid biosynthesis	branched amino acid	15	TRUE	TRUE	TRUE
g__Bacteroides|s__Bacteroides_uniformis;BRANCHED-CHAIN-AA-SYN-PWY: superpathway of branched amino acid biosynthesis	BRANCHED-CHAIN-AA-SYN-PWY: superpathway of branched amino acid biosynthesis	branched amino acid	15	TRUE	TRUE	TRUE
g__Bacteroides|s__Bacteroides_thetaiotaomicron;BRANCHED-CHAIN-AA-SYN-PWY: superpathway of branched amino acid biosynthesis	BRANCHED-CHAIN-AA-SYN-PWY: superpathway of branched amino acid biosynthesis	branched amino acid	15	TRUE	TRUE	TRUE
g__Bacteroides|s__Bacteroides_fragilis;CALVIN-PWY: Calvin-Benson-Bassham cycle	CALVIN-PWY: Calvin-Benson-Bassham cycle	Calvin-Benson-Bassham	0	TRUE	TRUE	TRUE
g__Bacteroides|s__Bacteroides_ovatus;PWY-5667: CDP-diacylglycerol biosynthesis I	PWY-5667: CDP-diacylglycerol biosynthesis I	CDP-diacylglycerol	0	TRUE	TRUE	TRUE
g__Bacteroides|s__Bacteroides_uniformis;PWY-5667: CDP-diacylglycerol biosynthesis I	PWY-5667: CDP-diacylglycerol biosynthesis I	CDP-diacylglycerol	0	TRUE	TRUE	TRUE
g__Bacteroides|s__Bacteroides_fragilis;PWY-5667: CDP-diacylglycerol biosynthesis I	PWY-5667: CDP-diacylglycerol biosynthesis I	CDP-diacylglycerol	0	TRUE	TRUE	TRUE
g__Bacteroides|s__Bacteroides_ovatus;PWY0-1319: CDP-diacylglycerol biosynthesis II	PWY0-1319: CDP-diacylglycerol biosynthesis II	CDP-diacylglycerol	0	TRUE	TRUE	TRUE
g__Bacteroides|s__Bacteroides_uniformis;PWY0-1319: CDP-diacylglycerol biosynthesis II	PWY0-1319: CDP-diacylglycerol biosynthesis II	CDP-diacylglycerol	0	TRUE	TRUE	TRUE
g__Bacteroides|s__Bacteroides_fragilis;PWY0-1319: CDP-diacylglycerol biosynthesis II	PWY0-1319: CDP-diacylglycerol biosynthesis II	CDP-diacylglycerol	0	TRUE	TRUE	TRUE
g__Bacteroides|s__Bacteroides_ovatus;PWY-5973: cis-vaccenate biosynthesis	PWY-5973: cis-vaccenate biosynthesis	cis-vaccenate	0	TRUE	TRUE	TRUE
g__Bacteroides|s__Bacteroides_uniformis;PWY-5973: cis-vaccenate biosynthesis	PWY-5973: cis-vaccenate biosynthesis	cis-vaccenate	0	TRUE	TRUE	TRUE
g__Bacteroides|s__Bacteroides_thetaiotaomicron;PWY-5973: cis-vaccenate biosynthesis	PWY-5973: cis-vaccenate biosynthesis	cis-vaccenate	0	TRUE	TRUE	TRUE
g__Bacteroides|s__Bacteroides_caccae;PWY-5973: cis-vaccenate biosynthesis	PWY-5973: cis-vaccenate biosynthesis	cis-vaccenate	0	TRUE	TRUE	FALSE
g__Bacteroides|s__Bacteroides_fragilis;PWY-5973: cis-vaccenate biosynthesis	PWY-5973: cis-vaccenate biosynthesis	cis-vaccenate	0	FALSE	TRUE	FALSE
g__Bacteroides|s__Bacteroides_ovatus;COA-PWY: coenzyme A biosynthesis I	COA-PWY: coenzyme A biosynthesis I	coenzyme A	12	TRUE	TRUE	TRUE
g__Bacteroides|s__Bacteroides_fragilis;COA-PWY: coenzyme A biosynthesis I	COA-PWY: coenzyme A biosynthesis I	coenzyme A	12	TRUE	TRUE	TRUE
g__Bacteroides|s__Bacteroides_uniformis;COA-PWY: coenzyme A biosynthesis I	COA-PWY: coenzyme A biosynthesis I	coenzyme A	12	TRUE	TRUE	TRUE
g__Bacteroides|s__Bacteroides_vulgatus;COA-PWY: coenzyme A biosynthesis I	COA-PWY: coenzyme A biosynthesis I	coenzyme A	12	TRUE	TRUE	TRUE
g__Bacteroides|s__Bacteroides_ovatus;COA-PWY-1: coenzyme A biosynthesis II (mammalian)	COA-PWY-1: coenzyme A biosynthesis II (mammalian)	coenzyme A	12	TRUE	TRUE	TRUE
g__Bacteroides|s__Bacteroides_fragilis;COA-PWY-1: coenzyme A biosynthesis II (mammalian)	COA-PWY-1: coenzyme A biosynthesis II (mammalian)	coenzyme A	12	TRUE	TRUE	TRUE
g__Bacteroides|s__Bacteroides_dorei;DTDPRHAMSYN-PWY: dTDP-L-rhamnose biosynthesis I	DTDPRHAMSYN-PWY: dTDP-L-rhamnose biosynthesis I	dTDP-L-rhamnose	0	TRUE	TRUE	FALSE
g__Bacteroides|s__Bacteroides_vulgatus;DTDPRHAMSYN-PWY: dTDP-L-rhamnose biosynthesis I	DTDPRHAMSYN-PWY: dTDP-L-rhamnose biosynthesis I	dTDP-L-rhamnose	0	TRUE	TRUE	TRUE
g__Bacteroides|s__Bacteroides_ovatus;DTDPRHAMSYN-PWY: dTDP-L-rhamnose biosynthesis I	DTDPRHAMSYN-PWY: dTDP-L-rhamnose biosynthesis I	dTDP-L-rhamnose	0	TRUE	TRUE	FALSE
g__Bacteroides|s__Bacteroides_fragilis;DTDPRHAMSYN-PWY: dTDP-L-rhamnose biosynthesis I	DTDPRHAMSYN-PWY: dTDP-L-rhamnose biosynthesis I	dTDP-L-rhamnose	0	TRUE	TRUE	TRUE
g__Bacteroides|s__Bacteroides_uniformis;DTDPRHAMSYN-PWY: dTDP-L-rhamnose biosynthesis I	DTDPRHAMSYN-PWY: dTDP-L-rhamnose biosynthesis I	dTDP-L-rhamnose	0	FALSE	TRUE	FALSE
g__Bacteroides|s__Bacteroides_vulgatus;PWY-6168: flavin biosynthesis III (fungi)	PWY-6168: flavin biosynthesis III (fungi)	flavin	6	FALSE	TRUE	FALSE
g__Bacteroides|s__Bacteroides_ovatus;PWY-3841: folate transformations II	PWY-3841: folate transformations II	folate	271	TRUE	TRUE	TRUE
g__Bacteroides|s__Bacteroides_uniformis;PWY-3841: folate transformations II	PWY-3841: folate transformations II	folate	271	TRUE	TRUE	TRUE
g__Bacteroides|s__Bacteroides_vulgatus;PWY-3841: folate transformations II	PWY-3841: folate transformations II	folate	271	TRUE	TRUE	TRUE
g__Bacteroides|s__Bacteroides_fragilis;PWY-3841: folate transformations II	PWY-3841: folate transformations II	folate	271	TRUE	TRUE	FALSE
g__Bacteroides|s__Bacteroides_thetaiotaomicron;PWY-3841: folate transformations II	PWY-3841: folate transformations II	folate	271	TRUE	TRUE	TRUE
g__Bacteroides|s__Bacteroides_fragilis;GLYCOLYSIS: glycolysis I (from glucose 6-phosphate)	GLYCOLYSIS: glycolysis I (from glucose 6-phosphate)	glycolysis	29	FALSE	FALSE	TRUE
g__Bacteroides|s__Bacteroides_fragilis;PWY-5484: glycolysis II (from fructose 6-phosphate)	PWY-5484: glycolysis II (from fructose 6-phosphate)	glycolysis	29	FALSE	FALSE	TRUE
g__Parabacteroides|s__Parabacteroides_distasonis;ANAGLYCOLYSIS-PWY: glycolysis III (from glucose)	ANAGLYCOLYSIS-PWY: glycolysis III (from glucose)	glycolysis	29	TRUE	TRUE	TRUE
g__Bacteroides|s__Bacteroides_vulgatus;PWY-1042: glycolysis IV (plant cytosol)	PWY-1042: glycolysis IV (plant cytosol)	glycolysis	29	TRUE	TRUE	TRUE
g__Bacteroides|s__Bacteroides_ovatus;PWY-7663: gondoate biosynthesis (anaerobic)	PWY-7663: gondoate biosynthesis (anaerobic)	gondoate	0	TRUE	TRUE	TRUE
g__Bacteroides|s__Bacteroides_uniformis;PWY-7663: gondoate biosynthesis (anaerobic)	PWY-7663: gondoate biosynthesis (anaerobic)	gondoate	0	TRUE	TRUE	TRUE
g__Bacteroides|s__Bacteroides_thetaiotaomicron;PWY-7663: gondoate biosynthesis (anaerobic)	PWY-7663: gondoate biosynthesis (anaerobic)	gondoate	0	TRUE	TRUE	TRUE
g__Bacteroides|s__Bacteroides_fragilis;PWY-7663: gondoate biosynthesis (anaerobic)	PWY-7663: gondoate biosynthesis (anaerobic)	gondoate	0	FALSE	TRUE	FALSE
g__Bacteroides|s__Bacteroides_ovatus;PWY-7222: guanosine deoxyribonucleotides de novo biosynthesis II	PWY-7222: guanosine deoxyribonucleotides de novo biosynthesis II	guanosine	34	TRUE	TRUE	TRUE
g__Bacteroides|s__Bacteroides_thetaiotaomicron;PWY-7222: guanosine deoxyribonucleotides de novo biosynthesis II	PWY-7222: guanosine deoxyribonucleotides de novo biosynthesis II	guanosine	34	TRUE	TRUE	FALSE
g__Bacteroides|s__Bacteroides_caccae;PWY-7222: guanosine deoxyribonucleotides de novo biosynthesis II	PWY-7222: guanosine deoxyribonucleotides de novo biosynthesis II	guanosine	34	TRUE	TRUE	FALSE
g__Bacteroides|s__Bacteroides_vulgatus;PWY-7222: guanosine deoxyribonucleotides de novo biosynthesis II	PWY-7222: guanosine deoxyribonucleotides de novo biosynthesis II	guanosine	34	TRUE	TRUE	TRUE
g__Bacteroides|s__Bacteroides_dorei;PWY-7222: guanosine deoxyribonucleotides de novo biosynthesis II	PWY-7222: guanosine deoxyribonucleotides de novo biosynthesis II	guanosine	34	TRUE	FALSE	TRUE
g__Bacteroides|s__Bacteroides_ovatus;PWY-7221: guanosine ribonucleotides de novo biosynthesis	PWY-7221: guanosine ribonucleotides de novo biosynthesis	guanosine	34	TRUE	TRUE	TRUE
g__Bacteroides|s__Bacteroides_uniformis;PWY-7221: guanosine ribonucleotides de novo biosynthesis	PWY-7221: guanosine ribonucleotides de novo biosynthesis	guanosine	34	TRUE	TRUE	TRUE
g__Bacteroides|s__Bacteroides_thetaiotaomicron;PWY-7221: guanosine ribonucleotides de novo biosynthesis	PWY-7221: guanosine ribonucleotides de novo biosynthesis	guanosine	34	TRUE	TRUE	TRUE
g__Bacteroides|s__Bacteroides_vulgatus;PWY-7221: guanosine ribonucleotides de novo biosynthesis	PWY-7221: guanosine ribonucleotides de novo biosynthesis	guanosine	34	TRUE	TRUE	TRUE
g__Parabacteroides|s__Parabacteroides_distasonis;PWY-7221: guanosine ribonucleotides de novo biosynthesis	PWY-7221: guanosine ribonucleotides de novo biosynthesis	guanosine	34	TRUE	FALSE	FALSE
g__Bacteroides|s__Bacteroides_dorei;PWY-7221: guanosine ribonucleotides de novo biosynthesis	PWY-7221: guanosine ribonucleotides de novo biosynthesis	guanosine	34	TRUE	TRUE	TRUE
g__Bacteroides|s__Bacteroides_fragilis;PWY-7221: guanosine ribonucleotides de novo biosynthesis	PWY-7221: guanosine ribonucleotides de novo biosynthesis	guanosine	34	TRUE	TRUE	TRUE
g__Bacteroides|s__Bacteroides_thetaiotaomicron;PWY-7228: superpathway of guanosine nucleotides de novo biosynthesis I	PWY-7228: superpathway of guanosine nucleotides de novo biosynthesis I	guanosine	34	TRUE	TRUE	TRUE
g__Bacteroides|s__Bacteroides_ovatus;PWY-7228: superpathway of guanosine nucleotides de novo biosynthesis I	PWY-7228: superpathway of guanosine nucleotides de novo biosynthesis I	guanosine	34	TRUE	TRUE	TRUE
g__Bacteroides|s__Bacteroides_dorei;PWY-7228: superpathway of guanosine nucleotides de novo biosynthesis I	PWY-7228: superpathway of guanosine nucleotides de novo biosynthesis I	guanosine	34	TRUE	TRUE	TRUE
g__Bacteroides|s__Bacteroides_vulgatus;PWY-7228: superpathway of guanosine nucleotides de novo biosynthesis I	PWY-7228: superpathway of guanosine nucleotides de novo biosynthesis I	guanosine	34	TRUE	TRUE	TRUE
g__Parabacteroides|s__Parabacteroides_distasonis;PWY-7228: superpathway of guanosine nucleotides de novo biosynthesis I	PWY-7228: superpathway of guanosine nucleotides de novo biosynthesis I	guanosine	34	TRUE	FALSE	FALSE
g__Bacteroides|s__Bacteroides_thetaiotaomicron;PWY-6125: superpathway of guanosine nucleotides de novo biosynthesis II	PWY-6125: superpathway of guanosine nucleotides de novo biosynthesis II	guanosine	34	TRUE	TRUE	TRUE
g__Bacteroides|s__Bacteroides_ovatus;PWY-6125: superpathway of guanosine nucleotides de novo biosynthesis II	PWY-6125: superpathway of guanosine nucleotides de novo biosynthesis II	guanosine	34	TRUE	TRUE	TRUE
g__Bacteroides|s__Bacteroides_fragilis;PWY-6125: superpathway of guanosine nucleotides de novo biosynthesis II	PWY-6125: superpathway of guanosine nucleotides de novo biosynthesis II	guanosine	34	TRUE	TRUE	FALSE
g__Bacteroides|s__Bacteroides_thetaiotaomicron;PWY-6123: inosine-5'-phosphate biosynthesis I	PWY-6123: inosine-5'-phosphate biosynthesis I	inosine-5'-phosphate	4	TRUE	TRUE	TRUE
g__Parabacteroides|s__Parabacteroides_distasonis;PWY-6123: inosine-5'-phosphate biosynthesis I	PWY-6123: inosine-5'-phosphate biosynthesis I	inosine-5'-phosphate	4	TRUE	FALSE	TRUE
g__Bacteroides|s__Bacteroides_uniformis;PWY-6123: inosine-5'-phosphate biosynthesis I	PWY-6123: inosine-5'-phosphate biosynthesis I	inosine-5'-phosphate	4	TRUE	TRUE	TRUE
g__Bacteroides|s__Bacteroides_fragilis;PWY-6123: inosine-5'-phosphate biosynthesis I	PWY-6123: inosine-5'-phosphate biosynthesis I	inosine-5'-phosphate	4	TRUE	TRUE	FALSE
g__Bacteroides|s__Bacteroides_ovatus;PWY-6123: inosine-5'-phosphate biosynthesis I	PWY-6123: inosine-5'-phosphate biosynthesis I	inosine-5'-phosphate	4	TRUE	TRUE	TRUE
g__Bacteroides|s__Bacteroides_vulgatus;PWY-6123: inosine-5'-phosphate biosynthesis I	PWY-6123: inosine-5'-phosphate biosynthesis I	inosine-5'-phosphate	4	TRUE	TRUE	TRUE
g__Bacteroides|s__Bacteroides_ovatus;PWY-6124: inosine-5'-phosphate biosynthesis II	PWY-6124: inosine-5'-phosphate biosynthesis II	inosine-5'-phosphate	4	TRUE	TRUE	TRUE
g__Bacteroides|s__Bacteroides_thetaiotaomicron;PWY-6124: inosine-5'-phosphate biosynthesis II	PWY-6124: inosine-5'-phosphate biosynthesis II	inosine-5'-phosphate	4	TRUE	TRUE	TRUE
g__Bacteroides|s__Bacteroides_fragilis;PWY-6124: inosine-5'-phosphate biosynthesis II	PWY-6124: inosine-5'-phosphate biosynthesis II	inosine-5'-phosphate	4	TRUE	TRUE	TRUE
g__Bacteroides|s__Bacteroides_uniformis;PWY-6124: inosine-5'-phosphate biosynthesis II	PWY-6124: inosine-5'-phosphate biosynthesis II	inosine-5'-phosphate	4	TRUE	TRUE	FALSE
g__Bacteroides|s__Bacteroides_vulgatus;PWY-6124: inosine-5'-phosphate biosynthesis II	PWY-6124: inosine-5'-phosphate biosynthesis II	inosine-5'-phosphate	4	TRUE	TRUE	TRUE
g__Bacteroides|s__Bacteroides_vulgatus;ASPASN-PWY: superpathway of L-aspartate and L-asparagine biosynthesis	ASPASN-PWY: superpathway of L-aspartate and L-asparagine biosynthesis	L-aspartate and L-asparagine	0	TRUE	TRUE	TRUE
g__Bacteroides|s__Bacteroides_vulgatus;HISTSYN-PWY: L-histidine biosynthesis	HISTSYN-PWY: L-histidine biosynthesis	L-histidine	41	TRUE	TRUE	TRUE
g__Bacteroides|s__Bacteroides_uniformis;HISDEG-PWY: L-histidine degradation I	HISDEG-PWY: L-histidine degradation I	L-histidine	41	TRUE	TRUE	TRUE
g__Bacteroides|s__Bacteroides_vulgatus;HISDEG-PWY: L-histidine degradation I	HISDEG-PWY: L-histidine degradation I	L-histidine	41	TRUE	TRUE	FALSE
g__Bacteroides|s__Bacteroides_vulgatus;PWY-5030: L-histidine degradation III	PWY-5030: L-histidine degradation III	L-histidine	41	TRUE	TRUE	TRUE
g__Bacteroides|s__Bacteroides_uniformis;PWY-5030: L-histidine degradation III	PWY-5030: L-histidine degradation III	L-histidine	41	TRUE	TRUE	TRUE
g__Bacteroides|s__Bacteroides_ovatus;ILEUSYN-PWY: L-isoleucine biosynthesis I (from threonine)	ILEUSYN-PWY: L-isoleucine biosynthesis I (from threonine)	L-isoleucine	7	TRUE	TRUE	TRUE
g__Bacteroides|s__Bacteroides_uniformis;ILEUSYN-PWY: L-isoleucine biosynthesis I (from threonine)	ILEUSYN-PWY: L-isoleucine biosynthesis I (from threonine)	L-isoleucine	7	TRUE	TRUE	TRUE
g__Bacteroides|s__Bacteroides_thetaiotaomicron;ILEUSYN-PWY: L-isoleucine biosynthesis I (from threonine)	ILEUSYN-PWY: L-isoleucine biosynthesis I (from threonine)	L-isoleucine	7	TRUE	TRUE	TRUE
g__Bacteroides|s__Bacteroides_ovatus;PWY-5103: L-isoleucine biosynthesis III	PWY-5103: L-isoleucine biosynthesis III	L-isoleucine	7	TRUE	TRUE	TRUE
g__Bacteroides|s__Bacteroides_uniformis;PWY-5103: L-isoleucine biosynthesis III	PWY-5103: L-isoleucine biosynthesis III	L-isoleucine	7	TRUE	TRUE	TRUE
g__Bacteroides|s__Bacteroides_thetaiotaomicron;PWY-5103: L-isoleucine biosynthesis III	PWY-5103: L-isoleucine biosynthesis III	L-isoleucine	7	TRUE	FALSE	TRUE
g__Bacteroides|s__Bacteroides_uniformis;PWY-2942: L-lysine biosynthesis III	PWY-2942: L-lysine biosynthesis III	L-lysine	43	TRUE	TRUE	TRUE
g__Bacteroides|s__Bacteroides_vulgatus;PWY-2942: L-lysine biosynthesis III	PWY-2942: L-lysine biosynthesis III	L-lysine	43	TRUE	TRUE	TRUE
g__Bacteroides|s__Bacteroides_ovatus;PWY-2942: L-lysine biosynthesis III	PWY-2942: L-lysine biosynthesis III	L-lysine	43	FALSE	FALSE	TRUE
g__Bacteroides|s__Bacteroides_fragilis;PWY-5097: L-lysine biosynthesis VI	PWY-5097: L-lysine biosynthesis VI	L-lysine	43	TRUE	TRUE	TRUE
g__Bacteroides|s__Bacteroides_ovatus;ARGININE-SYN4-PWY: L-ornithine de novo biosynthesis	ARGININE-SYN4-PWY: L-ornithine de novo biosynthesis	L-ornithine	15	TRUE	TRUE	FALSE
g__Bacteroides|s__Bacteroides_uniformis;ARGININE-SYN4-PWY: L-ornithine de novo biosynthesis	ARGININE-SYN4-PWY: L-ornithine de novo biosynthesis	L-ornithine	15	TRUE	TRUE	TRUE
g__Bacteroides|s__Bacteroides_ovatus;RHAMCAT-PWY: L-rhamnose degradation I	RHAMCAT-PWY: L-rhamnose degradation I	L-rhamnose	8	TRUE	TRUE	TRUE
g__Parabacteroides|s__Parabacteroides_distasonis;SER-GLYSYN-PWY: superpathway of L-serine and glycine biosynthesis I	SER-GLYSYN-PWY: superpathway of L-serine and glycine biosynthesis I	L-serine and glycine	8	TRUE	TRUE	TRUE
g__Bacteroides|s__Bacteroides_vulgatus;SER-GLYSYN-PWY: superpathway of L-serine and glycine biosynthesis I	SER-GLYSYN-PWY: superpathway of L-serine and glycine biosynthesis I	L-serine and glycine	8	TRUE	TRUE	TRUE
g__Bacteroides|s__Bacteroides_uniformis;SER-GLYSYN-PWY: superpathway of L-serine and glycine biosynthesis I	SER-GLYSYN-PWY: superpathway of L-serine and glycine biosynthesis I	L-serine and glycine	8	TRUE	TRUE	TRUE
g__Bacteroides|s__Bacteroides_thetaiotaomicron;SER-GLYSYN-PWY: superpathway of L-serine and glycine biosynthesis I	SER-GLYSYN-PWY: superpathway of L-serine and glycine biosynthesis I	L-serine and glycine	8	TRUE	TRUE	TRUE
g__Bacteroides|s__Bacteroides_ovatus;SER-GLYSYN-PWY: superpathway of L-serine and glycine biosynthesis I	SER-GLYSYN-PWY: superpathway of L-serine and glycine biosynthesis I	L-serine and glycine	8	TRUE	TRUE	FALSE
g__Bacteroides|s__Bacteroides_dorei;SER-GLYSYN-PWY: superpathway of L-serine and glycine biosynthesis I	SER-GLYSYN-PWY: superpathway of L-serine and glycine biosynthesis I	L-serine and glycine	8	FALSE	TRUE	TRUE
g__Bacteroides|s__Bacteroides_ovatus;VALSYN-PWY: L-valine biosynthesis	VALSYN-PWY: L-valine biosynthesis	L-valine	22	TRUE	TRUE	TRUE
g__Bacteroides|s__Bacteroides_uniformis;VALSYN-PWY: L-valine biosynthesis	VALSYN-PWY: L-valine biosynthesis	L-valine	22	TRUE	TRUE	TRUE
g__Bacteroides|s__Bacteroides_vulgatus;VALSYN-PWY: L-valine biosynthesis	VALSYN-PWY: L-valine biosynthesis	L-valine	22	TRUE	TRUE	TRUE
g__Bacteroides|s__Bacteroides_vulgatus;1CMET2-PWY: N10-formyl-tetrahydrofolate biosynthesis	1CMET2-PWY: N10-formyl-tetrahydrofolate biosynthesis	N10-formyl-tetrahydrofolate	0	TRUE	TRUE	TRUE
g__Bacteroides|s__Bacteroides_ovatus;1CMET2-PWY: N10-formyl-tetrahydrofolate biosynthesis	1CMET2-PWY: N10-formyl-tetrahydrofolate biosynthesis	N10-formyl-tetrahydrofolate	0	TRUE	TRUE	FALSE
g__Bacteroides|s__Bacteroides_fragilis;1CMET2-PWY: N10-formyl-tetrahydrofolate biosynthesis	1CMET2-PWY: N10-formyl-tetrahydrofolate biosynthesis	N10-formyl-tetrahydrofolate	0	TRUE	TRUE	FALSE
g__Bacteroides|s__Bacteroides_vulgatus;PYRIDNUCSYN-PWY: NAD biosynthesis I (from aspartate)	PYRIDNUCSYN-PWY: NAD biosynthesis I (from aspartate)	NAD	20	TRUE	TRUE	TRUE
g__Bacteroides|s__Bacteroides_fragilis;PYRIDNUCSYN-PWY: NAD biosynthesis I (from aspartate)	PYRIDNUCSYN-PWY: NAD biosynthesis I (from aspartate)	NAD	20	TRUE	TRUE	TRUE
g__Bacteroides|s__Bacteroides_ovatus;PANTOSYN-PWY: pantothenate and coenzyme A biosynthesis I	PANTOSYN-PWY: pantothenate and coenzyme A biosynthesis I	pantothenate and coenzyme A	0	TRUE	TRUE	TRUE
g__Bacteroides|s__Bacteroides_fragilis;PANTOSYN-PWY: pantothenate and coenzyme A biosynthesis I	PANTOSYN-PWY: pantothenate and coenzyme A biosynthesis I	pantothenate and coenzyme A	0	TRUE	TRUE	TRUE
g__Parabacteroides|s__Parabacteroides_distasonis;NONOXIPENT-PWY: pentose phosphate pathway (non-oxidative branch)	NONOXIPENT-PWY: pentose phosphate pathway (non-oxidative branch)	pentose	40	TRUE	FALSE	TRUE
g__Bacteroides|s__Bacteroides_ovatus;PANTO-PWY: phosphopantothenate biosynthesis I	PANTO-PWY: phosphopantothenate biosynthesis I	phosphopantothenate	0	TRUE	TRUE	TRUE
g__Bacteroides|s__Bacteroides_ovatus;PWY-7199: pyrimidine deoxyribonucleosides salvage	PWY-7199: pyrimidine deoxyribonucleosides salvage	pyrimidine	199	TRUE	FALSE	TRUE
g__Bacteroides|s__Bacteroides_fragilis;PWY-7208: superpathway of pyrimidine nucleobases salvage	PWY-7208: superpathway of pyrimidine nucleobases salvage	pyrimidine	199	TRUE	TRUE	TRUE
g__Bacteroides|s__Bacteroides_ovatus;PWY-7111: pyruvate fermentation to isobutanol (engineered)	PWY-7111: pyruvate fermentation to isobutanol (engineered)	pyruvate	40	TRUE	TRUE	TRUE
g__Bacteroides|s__Bacteroides_vulgatus;PWY-7111: pyruvate fermentation to isobutanol (engineered)	PWY-7111: pyruvate fermentation to isobutanol (engineered)	pyruvate	40	TRUE	TRUE	TRUE
g__Bacteroides|s__Bacteroides_uniformis;PWY-7111: pyruvate fermentation to isobutanol (engineered)	PWY-7111: pyruvate fermentation to isobutanol (engineered)	pyruvate	40	TRUE	FALSE	FALSE
g__Bacteroides|s__Bacteroides_ovatus;PWY-6700: queuosine biosynthesis	PWY-6700: queuosine biosynthesis	queuosine	0	TRUE	TRUE	TRUE
g__Bacteroides|s__Bacteroides_uniformis;PWY-6700: queuosine biosynthesis	PWY-6700: queuosine biosynthesis	queuosine	0	TRUE	TRUE	TRUE
g__Bacteroides|s__Bacteroides_vulgatus;PWY-6700: queuosine biosynthesis	PWY-6700: queuosine biosynthesis	queuosine	0	TRUE	TRUE	TRUE
g__Bacteroides|s__Bacteroides_fragilis;PWY-6700: queuosine biosynthesis	PWY-6700: queuosine biosynthesis	queuosine	0	TRUE	TRUE	TRUE
g__Bacteroides|s__Bacteroides_uniformis;PWY-6737: starch degradation V	PWY-6737: starch degradation V	starch	58	TRUE	TRUE	TRUE
g__Bacteroides|s__Bacteroides_ovatus;TRNA-CHARGING-PWY: tRNA charging	TRNA-CHARGING-PWY: tRNA charging	tRNA	43	TRUE	TRUE	TRUE
g__Parabacteroides|s__Parabacteroides_distasonis;PWY-5686: UMP biosynthesis	PWY-5686: UMP biosynthesis	UMP	10	TRUE	TRUE	TRUE
g__Bacteroides|s__Bacteroides_uniformis;PWY-5686: UMP biosynthesis	PWY-5686: UMP biosynthesis	UMP	10	TRUE	TRUE	FALSE
g__Bacteroides|s__Bacteroides_fragilis;PWY-5695: urate biosynthesis/inosine 5'-phosphate degradation	PWY-5695: urate biosynthesis/inosine 5'-phosphate degradation	urate OR inosine 5'-phosphate	56	TRUE	TRUE	TRUE
g__Bacteroides|s__Bacteroides_vulgatus;PWY-5695: urate biosynthesis/inosine 5'-phosphate degradation	PWY-5695: urate biosynthesis/inosine 5'-phosphate degradation	urate OR inosine 5'-phosphate	56	TRUE	TRUE	TRUE
g__Bacteroides|s__Bacteroides_uniformis;PWY-5695: urate biosynthesis/inosine 5'-phosphate degradation	PWY-5695: urate biosynthesis/inosine 5'-phosphate degradation	urate OR inosine 5'-phosphate	56	TRUE	TRUE	FALSE
